# Genomic surveillance and phylodynamic analyses reveal emergence of novel mutation and co-mutation patterns within SARS-CoV2 variants prevalent in India

**DOI:** 10.1101/2021.03.25.436930

**Authors:** Nupur Biswas, Priyanka Mallick, Sujay Krishna Maity, Debaleena Bhowmik, Arpita Ghosh Mitra, Soumen Saha, Aviral Roy, Partha Chakrabarti, Sandip Paul, Saikat Chakrabarti

## Abstract

Emergence of distinct viral clades has been observed in SARS-CoV2 variants across the world and India. Identification of the genomic diversity and the phylodynamic profiles of the prevalent strains of the country are critical to understand the evolution and spread of the variants. We performed whole-genome sequencing of 54 SARS-CoV2 strains collected from COVID-19 patients in Kolkata, West Bengal during August to October 2020. Phylogeographic and phylodynamic analyses were performed using these 54 and other sequences from India and abroad available in GISAID database. Spatio-temporal evolutionary dynamics of the pathogen across various regions and states of India over three different time periods in the year 2020 were analyzed. We estimated the clade dynamics of the Indian strains and compared the clade specific mutations and the co-mutation patterns across states and union territories of India over the time course. We observed that GR, GH and G (GISAID) or 20B and 20A (Nextstrain) clades were the prevalent clades in India during middle and later half of the year 2020. However, frequent mutations and co-mutations observed within the major clades across time periods do not show much overlap, indicating emergence of newer mutations in the viral population prevailing in the country. Further, we explored the possible association of specific mutations and co-mutations with the infection outcomes manifested within the Indian patients.
