## Supplemental Table 1 for "Genomic surveillance and phylodynamic analyses reveal emergence of novel mutation and co-mutation patterns within SARS-CoV2 variants prevalent in India"

### Sheet: IICB-GISAID-data
Virus name	Passage details/history	Accession ID	Collection date	Submission date	Length (bp)	Host	Location	Originating lab	Submitting lab
hCoV-19/India/WB-IICB-054/2020	Original	EPI_ISL_944791	2020-10-26	2021-02-08	29903	Human	Asia / India / West Bengal	CSIR-Indian Institute of Chemical Biology, MEDICA Supercpecialty Hospital Kolkata	CSIR-Indian Institute of Chemical Biology, MEDICA Supercpecialty Hospital Kolkata
hCoV-19/India/WB-IICB-053/2020	Original	EPI_ISL_944789	2020-10-26	2021-02-08	29903	Human	Asia / India / West Bengal	CSIR-Indian Institute of Chemical Biology, MEDICA Supercpecialty Hospital Kolkata	CSIR-Indian Institute of Chemical Biology, MEDICA Supercpecialty Hospital Kolkata
hCoV-19/India/WB-IICB-052/2020	Original	EPI_ISL_944788	2020-10-26	2021-02-08	29903	Human	Asia / India / West Bengal	CSIR-Indian Institute of Chemical Biology, MEDICA Supercpecialty Hospital Kolkata	CSIR-Indian Institute of Chemical Biology, MEDICA Supercpecialty Hospital Kolkata
hCoV-19/India/WB-IICB-051/2020	Original	EPI_ISL_944784	2020-10-26	2021-02-08	29903	Human	Asia / India / West Bengal	CSIR-Indian Institute of Chemical Biology, MEDICA Supercpecialty Hospital Kolkata	CSIR-Indian Institute of Chemical Biology, MEDICA Supercpecialty Hospital Kolkata
hCoV-19/India/WB-IICB-050/2020	Original	EPI_ISL_944783	2020-10-27	2021-02-08	29903	Human	Asia / India / West Bengal	CSIR-Indian Institute of Chemical Biology, MEDICA Supercpecialty Hospital Kolkata	CSIR-Indian Institute of Chemical Biology, MEDICA Supercpecialty Hospital Kolkata
hCoV-19/India/WB-IICB-049/2020	Original	EPI_ISL_944781	2020-10-27	2021-02-08	29903	Human	Asia / India / West Bengal	CSIR-Indian Institute of Chemical Biology, MEDICA Supercpecialty Hospital Kolkata	CSIR-Indian Institute of Chemical Biology, MEDICA Supercpecialty Hospital Kolkata
hCoV-19/India/WB-IICB-048/2020	Original	EPI_ISL_944776	2020-10-27	2021-02-08	29903	Human	Asia / India / West Bengal	CSIR-Indian Institute of Chemical Biology, MEDICA Supercpecialty Hospital Kolkata	CSIR-Indian Institute of Chemical Biology, MEDICA Supercpecialty Hospital Kolkata
hCoV-19/India/WB-IICB-047/2020	Original	EPI_ISL_944775	2020-10-27	2021-02-08	29903	Human	Asia / India / West Bengal	CSIR-Indian Institute of Chemical Biology, MEDICA Supercpecialty Hospital Kolkata	CSIR-Indian Institute of Chemical Biology, MEDICA Supercpecialty Hospital Kolkata
hCoV-19/India/WB-IICB-046/2020	Original	EPI_ISL_944773	2020-10-27	2021-02-08	29903	Human	Asia / India / West Bengal	CSIR-Indian Institute of Chemical Biology, MEDICA Supercpecialty Hospital Kolkata	CSIR-Indian Institute of Chemical Biology, MEDICA Supercpecialty Hospital Kolkata
hCoV-19/India/WB-IICB-045/2020	Original	EPI_ISL_944772	2020-10-27	2021-02-08	29903	Human	Asia / India / West Bengal	CSIR-Indian Institute of Chemical Biology, MEDICA Supercpecialty Hospital Kolkata	CSIR-Indian Institute of Chemical Biology, MEDICA Supercpecialty Hospital Kolkata
hCoV-19/India/WB-IICB-044/2020	Original	EPI_ISL_944771	2020-10-27	2021-02-08	29903	Human	Asia / India / West Bengal	CSIR-Indian Institute of Chemical Biology, MEDICA Supercpecialty Hospital Kolkata	CSIR-Indian Institute of Chemical Biology, MEDICA Supercpecialty Hospital Kolkata
hCoV-19/India/WB-IICB-043/2020	Original	EPI_ISL_944769	2020-10-27	2021-02-08	29903	Human	Asia / India / West Bengal	CSIR-Indian Institute of Chemical Biology, MEDICA Supercpecialty Hospital Kolkata	CSIR-Indian Institute of Chemical Biology, MEDICA Supercpecialty Hospital Kolkata
hCoV-19/India/WB-IICB-042/2020	Original	EPI_ISL_944768	2020-10-27	2021-02-08	29903	Human	Asia / India / West Bengal	CSIR-Indian Institute of Chemical Biology, MEDICA Supercpecialty Hospital Kolkata	CSIR-Indian Institute of Chemical Biology, MEDICA Supercpecialty Hospital Kolkata
hCoV-19/India/WB-IICB-041/2020	Original	EPI_ISL_944765	2020-10-27	2021-02-08	29903	Human	Asia / India / West Bengal	CSIR-Indian Institute of Chemical Biology, MEDICA Supercpecialty Hospital Kolkata	CSIR-Indian Institute of Chemical Biology, MEDICA Supercpecialty Hospital Kolkata
hCoV-19/India/WB-IICB-040/2020	Original	EPI_ISL_944763	2020-10-27	2021-02-08	29903	Human	Asia / India / West Bengal	CSIR-Indian Institute of Chemical Biology, MEDICA Supercpecialty Hospital Kolkata	CSIR-Indian Institute of Chemical Biology, MEDICA Supercpecialty Hospital Kolkata
hCoV-19/India/WB-IICB-039/2020	Original	EPI_ISL_944762	2020-10-26	2021-02-08	29903	Human	Asia / India / West Bengal	CSIR-Indian Institute of Chemical Biology, MEDICA Supercpecialty Hospital Kolkata	CSIR-Indian Institute of Chemical Biology, MEDICA Supercpecialty Hospital Kolkata
hCoV-19/India/WB-IICB-038/2020	Original	EPI_ISL_661311	2020-10-27	2020-11-30	29903	Human	Asia / India / West Bengal	CSIR-Indian Institute of Chemical Biology, MEDICA Supercpecialty Hospital Kolkata	CSIR-Indian Institute of Chemical Biology, MEDICA Supercpecialty Hospital Kolkata
hCoV-19/India/WB-IICB-037/2020	Original	EPI_ISL_661310	2020-10-26	2020-11-30	29903	Human	Asia / India / West Bengal	CSIR-Indian Institute of Chemical Biology, MEDICA Supercpecialty Hospital Kolkata	CSIR-Indian Institute of Chemical Biology, MEDICA Supercpecialty Hospital Kolkata
hCoV-19/India/WB-IICB-036/2020	Original	EPI_ISL_661309	2020-10-27	2020-11-30	29903	Human	Asia / India / West Bengal	CSIR-Indian Institute of Chemical Biology, MEDICA Supercpecialty Hospital Kolkata	CSIR-Indian Institute of Chemical Biology, MEDICA Supercpecialty Hospital Kolkata
hCoV-19/India/WB-IICB-035/2020	Original	EPI_ISL_661308	2020-10-27	2020-11-30	29903	Human	Asia / India / West Bengal	CSIR-Indian Institute of Chemical Biology, MEDICA Supercpecialty Hospital Kolkata	CSIR-Indian Institute of Chemical Biology, MEDICA Supercpecialty Hospital Kolkata
hCoV-19/India/WB-IICB-034/2020	Original	EPI_ISL_661307	2020-10-27	2020-11-30	29903	Human	Asia / India / West Bengal	CSIR-Indian Institute of Chemical Biology, MEDICA Supercpecialty Hospital Kolkata	CSIR-Indian Institute of Chemical Biology, MEDICA Supercpecialty Hospital Kolkata
hCoV-19/India/WB-IICB-033/2020	Original	EPI_ISL_661306	2020-10-27	2020-11-30	29903	Human	Asia / India / West Bengal	CSIR-Indian Institute of Chemical Biology, MEDICA Supercpecialty Hospital Kolkata	CSIR-Indian Institute of Chemical Biology, MEDICA Supercpecialty Hospital Kolkata
hCoV-19/India/WB-IICB-032/2020	Original	EPI_ISL_661305	2020-10-26	2020-11-30	29903	Human	Asia / India / West Bengal	CSIR-Indian Institute of Chemical Biology, MEDICA Supercpecialty Hospital Kolkata	CSIR-Indian Institute of Chemical Biology, MEDICA Supercpecialty Hospital Kolkata
hCoV-19/India/WB-IICB-031/2020	Original	EPI_ISL_661304	2020-10-27	2020-11-30	29903	Human	Asia / India / West Bengal	CSIR-Indian Institute of Chemical Biology, MEDICA Supercpecialty Hospital Kolkata	CSIR-Indian Institute of Chemical Biology, MEDICA Supercpecialty Hospital Kolkata
hCoV-19/India/WB-IICB-030/2020	Original	EPI_ISL_582028	2020-08-12	2020-10-15	29836	Human	Asia / India / West Bengal	CSIR-Indian Institute of Chemical Biology, MEDICA Supercpecialty Hospital Kolkata	CSIR-Indian Institute of Chemical Biology, MEDICA Supercpecialty Hospital Kolkata
hCoV-19/India/WB-IICB-029/2020	Original	EPI_ISL_581504	2020-08-12	2020-10-14	29903	Human	Asia / India / West Bengal	CSIR-Indian Institute of Chemical Biology, MEDICA Supercpecialty Hospital Kolkata	CSIR-Indian Institute of Chemical Biology, MEDICA Supercpecialty Hospital Kolkata
hCoV-19/India/WB-IICB-028/2020	Original	EPI_ISL_581503	2020-08-12	2020-10-14	29903	Human	Asia / India / West Bengal	CSIR-Indian Institute of Chemical Biology, MEDICA Supercpecialty Hospital Kolkata	CSIR-Indian Institute of Chemical Biology, MEDICA Supercpecialty Hospital Kolkata
hCoV-19/India/WB-IICB-027/2020	Original	EPI_ISL_581502	2020-08-12	2020-10-14	29903	Human	Asia / India / West Bengal	CSIR-Indian Institute of Chemical Biology, MEDICA Supercpecialty Hospital Kolkata	CSIR-Indian Institute of Chemical Biology, MEDICA Supercpecialty Hospital Kolkata
hCoV-19/India/WB-IICB-026/2020	Original	EPI_ISL_581501	2020-08-12	2020-10-14	29903	Human	Asia / India / West Bengal	CSIR-Indian Institute of Chemical Biology, MEDICA Supercpecialty Hospital Kolkata	CSIR-Indian Institute of Chemical Biology, MEDICA Supercpecialty Hospital Kolkata
hCoV-19/India/WB-IICB-025/2020	Original	EPI_ISL_581500	2020-08-12	2020-10-14	29903	Human	Asia / India / West Bengal	CSIR-Indian Institute of Chemical Biology, MEDICA Supercpecialty Hospital Kolkata	CSIR-Indian Institute of Chemical Biology, MEDICA Supercpecialty Hospital Kolkata
hCoV-19/India/WB-IICB-024/2020	Original	EPI_ISL_581499	2020-08-12	2020-10-14	29903	Human	Asia / India / West Bengal	CSIR-Indian Institute of Chemical Biology, MEDICA Supercpecialty Hospital Kolkata	CSIR-Indian Institute of Chemical Biology, MEDICA Supercpecialty Hospital Kolkata
hCoV-19/India/WB-IICB-023/2020	Original	EPI_ISL_581497	2020-08-04	2020-10-14	29903	Human	Asia / India / West Bengal	CSIR-Indian Institute of Chemical Biology, MEDICA Supercpecialty Hospital Kolkata	CSIR-Indian Institute of Chemical Biology, MEDICA Supercpecialty Hospital Kolkata
hCoV-19/India/WB-IICB-022/2020	Original	EPI_ISL_581496	2020-08-04	2020-10-14	29903	Human	Asia / India / West Bengal	CSIR-Indian Institute of Chemical Biology, MEDICA Supercpecialty Hospital Kolkata	CSIR-Indian Institute of Chemical Biology, MEDICA Supercpecialty Hospital Kolkata
hCoV-19/India/WB-IICB-021/2020	Original	EPI_ISL_581495	2020-08-12	2020-10-14	29903	Human	Asia / India / West Bengal	CSIR-Indian Institute of Chemical Biology, MEDICA Supercpecialty Hospital Kolkata	CSIR-Indian Institute of Chemical Biology, MEDICA Supercpecialty Hospital Kolkata
hCoV-19/India/WB-IICB-020/2020	Original	EPI_ISL_581494	2020-08-12	2020-10-14	29903	Human	Asia / India / West Bengal	CSIR-Indian Institute of Chemical Biology, MEDICA Supercpecialty Hospital Kolkata	CSIR-Indian Institute of Chemical Biology, MEDICA Supercpecialty Hospital Kolkata
hCoV-19/India/WB-IICB-019/2020	Original	EPI_ISL_581451	2020-08-12	2020-10-14	29903	Human	Asia / India / West Bengal	CSIR-Indian Institute of Chemical Biology, MEDICA Supercpecialty Hospital Kolkata	CSIR-Indian Institute of Chemical Biology, MEDICA Supercpecialty Hospital Kolkata
hCoV-19/India/WB-IICB-018/2020	Original	EPI_ISL_581450	2020-08-12	2020-10-14	29903	Human	Asia / India / West Bengal	CSIR-Indian Institute of Chemical Biology, MEDICA Supercpecialty Hospital Kolkata	CSIR-Indian Institute of Chemical Biology, MEDICA Supercpecialty Hospital Kolkata
hCoV-19/India/WB-IICB-017/2020	Original	EPI_ISL_581449	2020-08-04	2020-10-14	29903	Human	Asia / India / West Bengal	CSIR-Indian Institute of Chemical Biology, MEDICA Supercpecialty Hospital Kolkata	CSIR-Indian Institute of Chemical Biology, MEDICA Supercpecialty Hospital Kolkata
hCoV-19/India/WB-IICB-016/2020	Original	EPI_ISL_578184	2020-09-10	2020-10-13	29903	Human	Asia / India / West Bengal	CSIR-Indian Institute of Chemical Biology, MEDICA Supercpecialty Hospital Kolkata	CSIR-Indian Institute of Chemical Biology, MEDICA Supercpecialty Hospital Kolkata
hCoV-19/India/WB-IICB-015/2020	Original	EPI_ISL_578183	2020-09-10	2020-10-13	29903	Human	Asia / India / West Bengal	CSIR-Indian Institute of Chemical Biology, MEDICA Supercpecialty Hospital Kolkata	CSIR-Indian Institute of Chemical Biology, MEDICA Supercpecialty Hospital Kolkata
hCoV-19/India/WB-IICB-014/2020	Original	EPI_ISL_578182	2020-09-10	2020-10-13	29903	Human	Asia / India / West Bengal	CSIR-Indian Institute of Chemical Biology, MEDICA Supercpecialty Hospital Kolkata	CSIR-Indian Institute of Chemical Biology, MEDICA Supercpecialty Hospital Kolkata
hCoV-19/India/WB-IICB-013/2020	Original	EPI_ISL_578181	2020-09-10	2020-10-13	29903	Human	Asia / India / West Bengal	CSIR-Indian Institute of Chemical Biology, MEDICA Supercpecialty Hospital Kolkata	CSIR-Indian Institute of Chemical Biology, MEDICA Supercpecialty Hospital Kolkata
hCoV-19/India/WB-IICB-012/2020	Original	EPI_ISL_578180	2020-09-10	2020-10-13	29903	Human	Asia / India / West Bengal	CSIR-Indian Institute of Chemical Biology, MEDICA Supercpecialty Hospital Kolkata	CSIR-Indian Institute of Chemical Biology, MEDICA Supercpecialty Hospital Kolkata
hCoV-19/India/WB-IICB-011/2020	Original	EPI_ISL_578179	2020-09-10	2020-10-13	29903	Human	Asia / India / West Bengal	CSIR-Indian Institute of Chemical Biology, MEDICA Supercpecialty Hospital Kolkata	CSIR-Indian Institute of Chemical Biology, MEDICA Supercpecialty Hospital Kolkata
hCoV-19/India/WB-IICB-010/2020	Original	EPI_ISL_578178	2020-09-10	2020-10-13	29903	Human	Asia / India / West Bengal	CSIR-Indian Institute of Chemical Biology, MEDICA Supercpecialty Hospital Kolkata	CSIR-Indian Institute of Chemical Biology, MEDICA Supercpecialty Hospital Kolkata
hCoV-19/India/WB-IICB-009/2020	Original	EPI_ISL_578175	2020-09-10	2020-10-13	29903	Human	Asia / India / West Bengal	CSIR-Indian Institute of Chemical Biology, MEDICA Supercpecialty Hospital Kolkata	CSIR-Indian Institute of Chemical Biology, MEDICA Supercpecialty Hospital Kolkata
hCoV-19/India/WB-IICB-008/2020	Original	EPI_ISL_578168	2020-09-10	2020-10-13	29903	Human	Asia / India / West Bengal	CSIR-Indian Institute of Chemical Biology, MEDICA Supercpecialty Hospital Kolkata	CSIR-Indian Institute of Chemical Biology, MEDICA Supercpecialty Hospital Kolkata
hCoV-19/India/WB-IICB-007/2020	Original	EPI_ISL_578081	2020-09-10	2020-10-13	29903	Human	Asia / India / West Bengal	CSIR-Indian Institute of Chemical Biology, MEDICA Supercpecialty Hospital Kolkata	CSIR-Indian Institute of Chemical Biology, MEDICA Supercpecialty Hospital Kolkata
hCoV-19/India/WB-IICB-006/2020	Original	EPI_ISL_578080	2020-09-10	2020-10-13	29903	Human	Asia / India / West Bengal	CSIR-Indian Institute of Chemical Biology, MEDICA Supercpecialty Hospital Kolkata	CSIR-Indian Institute of Chemical Biology, MEDICA Supercpecialty Hospital Kolkata
hCoV-19/India/WB-IICB-005/2020	Original	EPI_ISL_569863	2020-08-04	2020-10-03	29903	Human	Asia / India / West Bengal	CSIR-Indian Institute of Chemical Biology, MEDICA Supercpecialty Hospital Kolkata	CSIR-Indian Institute of Chemical Biology, MEDICA Supercpecialty Hospital Kolkata
hCoV-19/India/WB-IICB-004/2020	Original	EPI_ISL_569862	2020-09-10	2020-10-03	29903	Human	Asia / India / West Bengal	CSIR-Indian Institute of Chemical Biology, MEDICA Supercpecialty Hospital Kolkata	CSIR-Indian Institute of Chemical Biology, MEDICA Supercpecialty Hospital Kolkata
	hCoV-19/India/WB-IICB-003/2020	Original	EPI_ISL_569861	2020-09-10		29903	Human	Asia / India / West Bengal	CSIR-Indian Institute of Chemical Biology, MEDICA Supercpecialty Hospital Kolkata	CSIR-Indian Institute of Chemical Biology, MEDICA Supercpecialty Hospital Kolkata
	hCoV-19/India/WB-IICB-002/2020	Original	EPI_ISL_569860	2020-09-10		29903	Human	Asia / India / West Bengal	CSIR-Indian Institute of Chemical Biology, MEDICA Supercpecialty Hospital Kolkata	CSIR-Indian Institute of Chemical Biology, MEDICA Supercpecialty Hospital Kolkata
	hCoV-19/India/WB-IICB-001/2020	Original	EPI_ISL_569859	2020-09-10		29903	Human	Asia / India / West Bengal	CSIR-Indian Institute of Chemical Biology, MEDICA Supercpecialty Hospital Kolkata	CSIR-Indian Institute of Chemical Biology, MEDICA Supercpecialty Hospital Kolkata
