## Supplemental Table 2 for "Genomic surveillance and phylodynamic analyses reveal emergence of novel mutation and co-mutation patterns within SARS-CoV2 variants prevalent in India"

### Sheet: India
Mutation	Deceased	Symptomatic	Mild	Asymptomatic
N(G204R)	4.75561e-07	3.219e-77		0.00277162
N(P13L)	0.0115591		0.00350366	6.02236e-14
NSP6(L37F)	0.041449		0.0295193	0.00198433
Spike(D614G)	0.00592409	0.0455659	8.58719e-09	1.56755e-12
NS3(Q57H)	1.11056e-11	5.28115e-58
NSP12(A97V)	0.00563216	0.0451661	0.00691137	6.04575e-12
Spike(L54F)	0.00930329	1.39615e-43
NSP4(A380V)		4.12225e-14
N(R203K)	1.16188e-06	7.31672e-75		0.00256827
NSP16(N298L)		1.75649e-08
NSP3(T1198K)	0.0113093		0.00358517	1.07725e-12
NSP3(A994D)	0.00199118	1.51072e-39
NSP3(S1285F)		8.6469e-12
N(S194L)	9.02557e-08	2.71727e-44
NSP12(P323L)	0.00138701	0.00486924	1.23265e-07	1.24732e-13
NS3(L46F)	0.00799731	4.72103e-12
NS9c(G50N)	5.03757e-07	5.8417e-77		0.000829281
NS9b(P10S)	0.0126093		0.00319181	4.67914e-14

### Sheet: Europe
Mutation	Deceased	Symptomatic	Mild	Asymptomatic
M(S94I)		0.0369473
NSP12(G385S)			0.0085866
NSP14(L177F)		0.0472684
NSP3(M494I)				0.00249198
NSP3(G171V)				0.00842759
NS8(T12N)		1.9441e-05
NSP2(G392R)		0.000134711
N(E118Q)	0.00371645
NSP13(L219S)		0.00255262
Spike(H1101Y)		0.00106399		0.0225462
NS9c(T19M)		0.000573456
NS3(V228G)		0.00255262
Spike(N439K)	0.013243	0.000782805	1.54455e-07	6.58199e-05
NSP2(T632I)		0.0273723
NSP3(K1155R)		0.0126337
NSP4(A153T)	0.000621313
NS9c(L67F)	5.53781e-15	1.23435e-47		8.93223e-06
NSP12(D738Y)			0.00044361	5.36216e-05
Spike(Q675H)				0.00377014
NS9c(E11G)	0.0388287
NSP14(M49I)				0.0159087
NSP2(T634I)	4.09648e-05		0.0142576
NSP13(A296V)				0.0167135
Spike(A626S)			0.00201424	4.48493e-05
NS8(A51V)			0.0192206
NSP2(S543Y)		0.00761894
N(S187L)	2.86751e-05		0.0112964	0.00446752
NSP3(D135Y)				0.0108126
NSP12(T225A)		0.00761894
NS3(I47V)				0.0283082
NS3(Y184H)			0.0236724	0.0167135
NSP3(A991V)		0.0463252
NSP10(T111I)				0.0473783
NS7a(K85A)		0.00255262
NSP3(T1482I)			0.00539623
NS7a(A79L)		0.00255262
NSP9(G17S)				0.00723236
NSP8(Q24H)		0.0126337		0.00603424
NSP13(T231A)		0.00255262
NSP3(I414V)		6.90335e-05		6.50672e-55
NS6(M19V)			0.00345244
Spike(Q14K)		6.49683e-06
NSP3(D1219G)			0.0302269
NSP2(R370C)		0.0321846
NSP4(E310A)			0.00345244
NS3(L65I)		0.00761894
NS9c(L30F)		0.00509226
NSP14(P327S)	0.0301447
NSP4(M458I)				0.0125308
NSP3(T422I)				0.0283082
NSP14(P24L)		0.0416607
NSP3(A1430T)			2.96192e-05
N(P326R)				0.00121268
NSP3(C1392F)			0.0269611
NSP16(S166A)		0.0486393		1.9556e-06
NSP4(T439M)				0.00210969
Spike(L5F)		0.0273563	0.00070887
NSP12(A185S)		0.0489158	0.00254453	0.000989543
Spike(Q607H)	0.00186165			0.00362929
NSP12(S363R)			0.00688112
N(G204R)		0.000129585	0.00353775	3.46431e-05
NSP12(H725Y)				4.97599e-06
NSP13(S485L)	0.00853388			9.11851e-06
NS9b(A11V)	0.0116752
NS3(R68T)		0.00761894
NSP8(R51C)			3.97179e-06
NSP14(V182I)	0.0416873
NSP7(T81I)		0.0277561	0.0138596
NSP3(K1211N)			0.000350086	5.34841e-05
N(G238V)		6.49683e-06
NSP3(K1077N)	0.00213589		0.00526868
NSP14(V236F)			0.0414784	0.0294521
NSP2(S122F)			0.0446424
Spike(V1104I)				0.0294521
N(N154I)	0.000621313
NS6(D30H)				0.00121268
NSP3(I458T)				0.00362929
NS9c(M1L)	0.00309895
M(T175M)			0.0419151
NS3(V48F)			0.0462162
Spike(Q414R)				0.00723236
NS8(P38L)		0.0321846
NSP1(P80S)				1.27792e-22
NSP3(I1074L)		1.9441e-05
NS7a(Q76S)		0.00255262
NS7a(L77T)		0.00255262
NSP2(S32A)		0.00255262
NS3(A33S)				0.0128541
NSP15(V165I)				0.00121268
NS3(H93Y)				0.0125308
Spike(A222S)	0.00186165
NSP14(N521S)		6.49683e-06
NSP4(A93V)				0.0143604
NS9b(Q77K)		0.0200599
N(A90V)				1.45997e-07
NSP3(D1219Y)		0.0345722
NSP3(V1770F)	0.00679261			0.0131796
NS3(L73F)		0.0175972	0.0119799
NSP14(I166L)			8.91629e-06
NSP12(F471L)		0.00255262
N(A220V)	5.39483e-15	2.05753e-45		7.34502e-05
NSP15(R224Q)		0.00255262
NSP13(D260Y)			5.95064e-07
N(A376T)		0.0464608	0.00276027	0.000895293
N(A211V)		7.66308e-12
NS8(S54L)	0.0212966
Spike(E309Q)				0.0429628
NSP8(N105S)			0.0017292
NSP3(L1422I)		0.00255262
Spike(N149S)			0.0017292
NSP2(T528I)		0.00076157
NSP3(V1847F)		9.6467e-05
Spike(A1070V)				0.0260118
NSP4(M324I)			0.00234159	0.00109376
Spike(S477N)			0.0010897	0.00251316
NSP13(G433S)		0.00509226
NSP3(M951V)			0.0119799
Spike(V642F)		0.0151218
NSP6(Q290H)	0.040546
NS8(V114F)		0.0321846
NSP13(I545M)				0.00483322
NS3(T268M)		0.000108274
NSP3(S1437F)	0.00679261
NSP3(G145D)				0.0155384
NSP5(L220F)				0.0155384
NSP9(M101I)	0.00255211		2.24093e-10	8.98412e-05
NSP15(K276E)				0.00121268
NS8(P30L)				0.00208112
NSP2(V230A)			0.0017292
NSP10(G125C)		0.00509226
NS9b(S50L)				0.00249198
Spike(D88N)		0.00255262
NSP6(S118L)			0.0236724
NSP12(V359I)		0.00509226
NS7b(D36Y)	0.000621313
NS7b(T40I)		0.000615448
Spike(P681H)		0.0353457
NSP14(S255I)				0.0136813
Spike(T259I)		0.00761894
NSP7(Q31H)	0.00984987
NSP3(N1778D)		0.0101327
M(A69S)		0.0172204
NSP6(M211V)		0.00761894
NSP5(G71S)		0.0430366
NSP10(G109C)		0.00255262
NSP13(L428F)			4.49391e-05
Spike(Y144F)				0.0108094
NSP4(E141A)				0.00961992
Spike(T1027I)		0.00626414
Spike(A647V)			0.0119799
NSP2(L274F)				0.000217145
N(S183F)		0.00509226
NSP2(P191L)	0.0278014
NS7a(R80L)		0.00255262
NSP1(V86I)				0.00242244
NSP12(A130T)			0.0017292
NSP13(A18S)			0.0017292
NSP16(S33I)				0.00143498
NSP8(S41F)				0.00526738
NS6(M1I)			0.0236724
NSP15(E220G)			0.000494466
NS7b(F28L)		6.22582e-10
N(N345H)	0.000621313
NSP12(Y238H)		0.00255262
NSP15(H337Y)	0.0171107			0.0328673
Spike(I692L)			0.0017292
NS3(G172C)				1.4439e-05
Spike(S31F)				0.00242244
NSP2(V447F)		0.000148314
NS7a(I88T)		7.79102e-13
N(L230F)		0.000954412
NSP6(T77A)				0.0190551
NS7a(A8S)	0.0289745
Spike(Q1071H)			0.0085866	1.74636e-08
NSP2(M404V)	0.0104591
NSP15(D36Y)				0.00842759
Spike(V367F)				0.00265311
Spike(N282K)				0.00121268
NSP4(A361V)	0.00556442
NSP13(I258T)		0.0101327
NSP5(L67S)		0.00761894
NSP15(Y230C)		0.00255262
NS8(V62L)		2.63797e-05
NSP16(L212F)				0.0202216
NSP15(E260K)	3.19991e-06
Spike(L176P)			0.0017292
NSP14(H26Y)			0.0028918
NSP12(P94L)	0.0260362
NS7b(F19Y)		0.00761894
NS3(E239D)		0.00601284
NS8(S103L)			0.0220195
NSP2(V185F)			0.000548465
NSP3(A488T)			0.00688112	0.00483322
NSP9(A54V)		0.0101327
NS3(C148S)		0.00509226
Spike(V1104L)		0.0183871		0.000151454
NSP3(F1391L)			0.0153497
NSP12(Q57R)		0.00509226
NSP4(L264F)			0.027325
NSP2(K82S)				0.00121268
Spike(K964R)			0.00345244
Spike(K417R)		0.00255262
NSP13(A598S)	0.00261236		2.45362e-10	2.38027e-05
N(R195T)				0.0178857
NSP2(A302T)		0.00255262
NS7a(F6V)				1.75052e-09
NSP15(K316N)				0.00961992
Spike(E484Q)	0.00862923
NSP4(I385V)			0.0430632
NS3(A59T)	0.0330575		0.00403678
NSP14(P412L)		0.00509226
NSP2(T176A)		0.00761894
M(M84I)				0.0178857
NS7a(Q94L)				2.13645e-06
NS7a(Y75F)		0.00509226
NSP3(P340S)		0.00132287		1.85205e-45
NS7b(L17A)		0.00761894
Spike(S704A)		0.00509226
NSP3(S1396T)		0.00509226
NSP3(A386V)		0.0345722
NSP12(P323L)		1.56919e-36	0.00850842	0.00277376
NSP12(P112S)		0.0126337
NS7b(F16Y)		0.0101327
Spike(F490L)		0.0101327
NS9c(W57S)		0.00509226
N(S23P)		0.0151218
N(N192K)	0.0336379		0.00417911
Spike(D88H)		0.00255262
NSP2(A336V)		0.000239132
NSP13(A123S)	0.00371645
NSP2(I468V)				0.0143604
NSP15(D39N)				0.00242244
NSP3(E391D)			0.0220195
NS3(V50I)				0.000329618
NSP2(H194Y)				0.0109645
N(S26N)	0.00862923
Spike(S659L)				0.0225462
NSP3(T64I)			1.65015e-07
NSP13(T111I)			0.00345244
NS3(A31T)			0.0236724
NSP14(V287F)		3.58642e-05	0.0414784
NSP4(L297F)		0.02251
NS8(F108S)		0.00255262
NSP8(T84I)		0.02251
NSP4(T113A)			0.00345244
N(D340N)	0.0189091
Spike(L1063F)				0.0351301
NSP10(P136L)				0.0143604
NSP3(T1456I)				1.02229e-08
NSP3(Y246H)	0.000621313
NSP3(P1442S)			0.0220195
NSP9(D78E)			0.0017292
Spike(T618I)		0.0249474
NSP15(D91Y)			1.53093e-06	0.0231394
NSP3(I1720T)		0.0297847
Spike(E1202A)		0.00255262
NSP2(S248N)		0.0297847
NS7b(A15N)		0.00761894
NSP3(L1791F)				0.00037822
NSP1(D75N)			0.000132148	0.0119959
NSP12(L387P)				0.00121268
NS3(S74F)				8.43836e-13
N(R203K)		0.000167731	0.00188059	8.46037e-06
NS7a(S44L)		0.0200599
NS3(G251S)			0.00688112
M(A98S)				0.0155384
NSP3(P402S)		0.0029859
NSP2(I389T)		0.0369473
NSP1(Y118C)	0.0140985
Spike(A626V)			0.0398879
NS6(E55D)				0.0305933
NSP15(I26T)				0.00483322
NSP12(A762T)				0.00362929
NSP5(V20A)			0.0017292
NSP5(K61R)	3.97306e-05
NS3(K67N)				0.00257197
NSP3(S403L)				0.00316415
NSP16(V139D)	0.000621313
NS9c(T39R)	0.0336379		0.00417911
NS8(M1K)		0.00255262
NSP2(L622F)			0.0203607
NSP5(I249T)			0.00345244
Spike(Q183P)		0.00255262
NSP15(V303F)		0.00761894
N(P168S)		0.0259538
Spike(E780Q)			0.0269611
M(C64S)		0.0200599
NSP4(A472T)			0.0102862
NSP3(T504I)		0.0297847
NSP5(A234V)		5.34832e-05
NSP3(D218E)		0.000121468	0.000493498
NSP6(E195D)	0.00110382		4.41433e-05	0.0486915
NSP2(K110N)			1.77412e-07	0.00842759
NSP8(T141M)			0.00308607
NSP15(A54S)		0.000179159
NSP16(M65I)				0.0155384
NS7a(P84T)		0.00255262
NS8(T26N)		0.0273723
NSP2(I104V)				0.00362929
NS9b(V23I)	0.00862923
NSP13(K218R)		0.0470722	0.00270472	0.000918137
NSP14(C216F)	0.0110675
NSP2(A192V)		0.00395866
Spike(T76I)	0.000384334
NSP12(E729G)		0.00255262
Spike(D138Y)		0.00155364
E(E8D)		2.01971e-06
NSP4(T492I)				3.61934e-07
Spike(G72V)			0.0136677
NS7b(L14F)		0.0321846
NS7b(L22V)		0.00761894
NS8(I121L)				4.4737e-08
NSP8(G144S)		0.00761894
NSP2(P191S)		0.0416607
NSP3(V929I)		0.00246281
N(T205A)		0.00761894
NSP14(L409F)			1.69004e-08	0.00137423
Spike(M1229I)			1.19335e-12	0.000448504
NSP3(T423I)	0.0140985
N(G214S)		0.00509226
NSP2(I484V)		0.0101327
NSP3(H323R)		0.00509226
NS3(P42L)		0.00601284
NSP14(A323V)		0.02251
NSP14(M72V)				1.46154e-06
NSP14(G248V)				0.0473783
NS7a(T28I)	0.00350704
NS3(G174C)				0.00039753
NS3(F105V)		0.0126337
NSP9(Y66H)		0.00509226
NSP15(T325I)		0.0277561
NSP3(K945N)			8.45815e-24	6.472e-05
NSP2(K489N)				0.0271614
NSP15(N4S)		0.0126337
NS9b(G38D)				9.07814e-07
NSP4(K35R)		0.00509226
NSP4(F454S)				0.00121268
NSP14(I474T)				0.00121268
NS8(R101H)		0.000418033
NS3(E19V)				0.00121268
NSP12(M380I)	0.0382549
N(T362I)				0.00595432
NSP12(H613Y)		0.0237599
NSP2(C475Y)		0.00761894
Spike(A684S)				0.00362929
NSP16(T56I)		0.000254429
NSP2(A26T)	1.06399e-05
Spike(G504N)		0.00255262
NSP16(G213D)		0.0126337
NSP3(G1451C)		6.4475e-05
NS3(E194A)		0.00255262
NS8(Y111F)		0.00761894
NSP3(S1370F)			0.0085866
NSP3(S1475I)			0.0017292
NSP1(L149F)	0.00124186
NSP12(P461S)			0.0136677
NSP13(A505V)		0.000621592		1.65681e-41
NSP13(L43F)		0.02251
NSP3(M914I)				1.64421e-07
NSP13(H290Y)	0.00345302	0.00110813	7.78735e-08	4.32448e-05
NSP1(G94C)			0.00688112
NS3(D142N)		0.00255262
NS9c(M60I)		0.02251
NSP3(D112Y)	0.0041995		0.00243858
NSP14(T113I)				2.60501e-06
NSP12(L576S)				0.00121268
NSP3(A1878V)			0.0302269
N(D81H)		0.0151218
NSP5(R105H)				0.00242244
NSP3(G307C)			0.0160748
NSP14(A319S)		0.0151218
NSP4(K452Q)		0.00255262
NS9c(H34Y)	2.71157e-05		0.0108883	0.00429723
NSP13(Q470L)			0.000161237	0.0131796
NSP3(I1683T)	0.0248499	0.00194032	1.29399e-06	2.06713e-05
Spike(G639S)				7.49913e-12
NSP8(A21V)		0.0018384
NSP12(L636I)		0.0345722
NSP13(D260A)			0.0017292
NSP2(A360V)		0.0434629
NSP3(A1769V)		2.00989e-05
NSP3(G277E)		0.0151218
NS8(P36S)				0.0450938
NS7a(A64S)			0.0269611
NSP4(Y451V)		0.00255262
NS9c(G50R)				0.000989897
NS9c(L65H)		1.9441e-05
N(P279S)		0.0321846
NS6(D6N)	0.0318946
NS9c(G50K)		0.0151218		0.00723236
NSP3(S1212L)			8.00933e-08	0.00249198
NSP7(L35S)				0.00121268
NSP3(H1274Q)				0.00121268
NSP4(Y25C)			0.00516974	0.00362929
NSP2(T374I)		0.02251
Spike(V213L)		0.00344202
NS3(R134H)		0.0463252
NSP6(L33F)		1.06055e-08		0.0379278
NSP12(I466T)		0.0297847
NSP13(R392L)				0.00961992
NSP3(P153H)			0.00688112
Spike(N501T)		0.0151218
NSP2(V364I)		0.00761894
NSP3(P1867S)			0.0334699
NSP14(T16I)			2.33622e-05
NSP3(L330S)				0.00121268
Spike(A879S)	6.47199e-07
NSP3(T428I)	0.0106992
NSP9(V7A)		0.00255262
NSP8(A27V)		0.0369473
M(D3G)	4.60472e-07	0.00262907	4.83603e-05
Spike(P272L)				0.00537007
NSP2(T85I)		0.000843142
NSP2(G29V)				0.00242244
Spike(T1238A)				0.00603424
NS7a(T11I)	0.0140985
NSP2(K102R)		0.00509226
NS9c(E42Q)				0.0178857
N(P365S)				0.0387102
NS3(W131C)		0.00533033		4.24946e-39
N(G215S)			1.1513e-09	0.0317317
NSP13(E341D)			9.98882e-05
Spike(D808H)		6.49683e-06
N(P80Q)		0.0200599
N(M234I)		0.0182925	0.0010437	0.00262234
NS3(I236V)		0.0101327
Spike(Q14H)	0.0122821
NSP3(T976I)			0.0446425
N(R195I)		0.00368087		1.643e-05
NSP3(A534V)				0.00039753
NSP14(P43S)				0.0418521
NSP5(G71V)	0.00371645		1.01552e-07
NSP14(T97I)		0.0416607
Spike(S477G)	0.00124186
NSP16(R216H)				0.000300012
NSP14(T250I)				3.86807e-07
NSP15(V38F)	0.0187591		0.00294106
NSP14(M57I)			0.0253197
E(E7D)	0.000621313
Spike(D830Y)		0.0101327
Spike(D839Y)		1.3061e-06
NSP3(G255E)	0.00124186
NSP4(Y453V)		0.00255262
NSP3(G116S)			0.0119799	0.00842759
NSP6(T206I)			0.00345244
NSP2(P96S)			9.39682e-10	0.0305933
Spike(D614G)		2.53326e-37	0.000967164	0.00330838
NS8(P30Q)				4.37935e-06
NSP9(T64I)			0.0170259
NSP3(T1072I)			0.0302269	0.0213853
Spike(K558N)			8.69716e-08
E(L39M)				0.00242244
NSP6(L37F)		5.6915e-09	8.96787e-07	0.0325054
NS3(H227Y)		0.0101327
NSP13(E261D)			0.00231963	0.000392672
NSP3(A386T)		0.0101327
NSP2(V126F)				9.26668e-08
Spike(S221A)			0.0017292
NSP1(M85I)			0.0285969
NS9b(E7Q)		0.0126337
NS3(G49C)		0.0369473
NSP16(A4T)	0.00248068
M(I82V)	0.000621313
NS3(A143S)	0.00309895		5.08626e-08	0.00603424
Spike(M153T)		1.43803e-06
NS7b(L20F)			0.000791267	0.0283082
Spike(F186S)		0.0151218
NS7b(L18Y)		0.00761894
NSP4(M366V)			0.0269611
NSP4(S137L)		0.0393449
NS7b(V21L)		0.00761894
NSP12(Q184R)				0.00362929
NSP6(D267G)		0.0126337
NSP10(R134C)		0.0273723
NS3(S171P)				0.00121268
E(V58F)				0.0317317
NSP5(A260V)				0.00514046
NSP8(A102T)		0.00509226
NSP12(T586N)				0.00121268
NSP3(M829I)			4.30847e-08
N(S194L)		2.09879e-05	0.000276024
NSP2(V577F)		0.00678009
NSP12(P323S)	0.000621313
NS7a(R78L)		0.0175972
NSP8(V83F)		0.00255262
Spike(L611F)		0.0369473
NSP12(T710I)			0.0017292
N(D377Y)				8.86196e-22
Spike(V267L)				0.00603424
Spike(A222V)	3.78294e-15	5.39688e-46		5.59169e-05
NSP12(V776L)		0.0475436	0.00266273	0.000936032
NS3(S165F)				0.000856843
NSP2(T434I)	0.00047202
NSP9(P71L)		0.0200599
N(P364S)			0.000443177
NSP2(V198L)		0.00509226
NSP2(L289H)		0.00509226		0.00242244
NSP12(T252N)	0.0242644
Spike(D950Y)		0.00509226
NS3(S26L)	0.0283883
NSP14(A220V)		0.0014264
NSP12(F440L)				0.00121268
NSP5(K88N)	0.00679261			0.0131796
N(Q7K)				0.00504668
NSP4(Q200R)			1.24065e-10	0.0213853
NSP15(T281A)			0.00516974
NSP4(I110M)				0.0108094
NS3(W193C)			0.00345244
NS7b(I23L)		0.00761894
NSP4(A21V)		1.20768e-13
NSP3(E324G)		0.0101327
N(M210I)		0.0370894
NS9c(M63I)				0.0362573
NSP13(N102S)				0.00723236
NSP3(T1184M)		0.0126337
NS9c(G50N)		0.000215994	0.0024704	9.40015e-05
NSP14(T16A)		0.02251
Spike(A67S)	0.0456593
N(A217S)				0.0340001
Spike(V576I)		0.00509226
NSP3(A1461T)		0.00761894
NS9b(A75V)	0.0428257
Spike(A262S)		0.0390598		0.0189104
NSP15(D212G)		0.0191808	0.00942075
Spike(G1267V)				6.09772e-08
NSP6(A41T)	0.000621313
NSP3(A1461V)			0.0153497	0.0108094
NSP3(V348I)			0.00345244
N(P396S)				0.0213853
N(R10P)		0.0126337
NSP3(P723S)				3.03487e-08
N(A156S)		0.00992334
NSP3(A150T)			0.0085866	1.74636e-08
NSP15(M209I)			0.0153497
NSP2(K81N)			0.0085866
Spike(S514F)				0.0108094
NSP6(I284V)	0.00371645
NS3(Q57H)		0.00385579	0.000148141	0.0310928
NSP4(H68Y)				0.00723236
NSP10(T101I)				0.0351301
NSP9(L42F)	0.00563163	0.000106064		1.09502e-07
NS7b(M24T)		0.0151218
NSP3(S370L)			0.000109769
NSP12(V473I)		0.00255262
NS3(S216P)		0.0416607
Spike(S459Y)			1.22074e-20	0.000699318
NSP12(V720I)	0.00256065		2.27022e-10	9.03904e-05
N(D22N)				3.05089e-05
NS9b(R13L)			1.14294e-23	0.000185404
NS7a(H47Y)			5.86323e-08	0.00836649
N(E378Q)		0.00127942
NSP3(A1526V)		0.0416607
Spike(R237K)		0.000286474
NSP5(G15S)	0.0302537	0.0044107
NSP12(N909S)	0.000621313
NSP6(G107D)		0.00255262
Spike(Q913H)				0.0108094
NSP14(L366F)			0.00516974
NSP2(V447I)		0.0273723

### Sheet: NorthAmerica
Mutation	Deceased	Symptomatic
NSP3(Q701H)		0.00309515
NS7a(V93F)	0.0381858
NSP7(L55V)		0.00617129
NSP2(T616I)		0.00617129
NSP3(C417S)	0.00466691
NS8(Q23H)	0.0184088
NSP5(A266V)	0.00143076
N(T205A)		0.00309515
NSP13(Q470E)		0.00922851
NSP3(V1795I)	0.00466691
NSP3(P679L)		1.27076e-05
NSP14(M169I)		0.0122669
NSP14(N129D)		0.00811727
NSP8(G144S)
N(L139V)	0.00466691
NSP7(S25L)	5.57957e-11
NSP3(V1933A)		0.00309515
NSP12(R285C)		0.00617129
Spike(Y674F)	0.013871
NSP6(T180I)		0.0122669
NSP13(F81V)	0.00466691
NSP3(T626I)	0.013871
NSP2(V198I)		0.0226313
Spike(K986Q)		0.00617129
NSP12(D161E)	0.00929048
NSP15(D132Y)		0.0387787
NSP16(A10T)	0.00929048
NSP3(G773R)	0.00929048
NS3(V13A)	0.0317688	0.0212699
N(P67S)		0.015022
Spike(V597L)		0.00309515
NS8(I47F)	0.0229042
NS3(P25L)		7.93316e-06
NSP3(K1771R)	0.00584358
NSP3(A358V)		0.0152865
N(P199L)		0.0099526
NSP15(H337L)	0.00466691
NSP3(A1941S)
NSP13(S100G)		0.0387787
Spike(A701S)	0.0184088
NSP12(M794I)	0.00466691
NSP3(T820I)		0.00922851
NS3(Y109C)		0.0330153
NSP13(S589I)	0.0184088
NSP1(P6S)		0.00922851
NSP16(S166A)	2.16677e-05
NSP13(Y541C)	0.000208978
NSP12(I171T)		0.00309515
Spike(I664M)		0.00309515
NSP13(A505S)		0.0152865
NSP15(A255V)	0.0184088
NSP12(F506Y)		0.00309515
N(S232T)	0.0361386
NS3(A110D)	0.00466691
NS9c(G22E)		0.0182875
NSP5(P96S)		7.8776e-05
NSP2(I251M)	0.00929048
NSP3(R1193H)		0.00309515
NSP14(P46L)	0.0184088
NSP13(H245Y)		0.00617129
NSP13(T115I)	3.97599e-08
Spike(D614G)	0.00014117
E(F26L)		0.0444702
NSP3(A1183V)	0.0184088
NSP12(L372F)		0.0122669
NSP2(R27C)		0.00860133
NS7a(A105V)
NS3(E241Q)	0.0317688
NSP2(E563D)	3.98473e-07
NS7a(Y40H)		0.00309515
N(S183Y)	0.0150172
N(G204R)	0.00052296
NSP3(K1267E)		0.00309515
NS9c(I43F)	0.00466691
NSP13(T239I)		0.00188366
NSP3(T1462I)	0.0404671
N(A308S)		0.0242338
NSP2(N625I)	0.00466691
NSP9(G93R)	0.00466691
NSP4(A307V)	0.000565228
M(V66L)	0.0229042
NSP3(P200S)	0.000319052
NSP15(G129S)	0.0227913
NSP3(D178Y)	0.000128808
NSP8(V44M)		0.0182875
NS7a(P84L)		0.0359061
NSP16(I267T)	0.0490015
Spike(T1027I)	0.0490015
N(N196I)	0.00466691
NS7a(V29L)		0.0330153
NSP15(T340A)	0.0229042
NSP5(T45I)		0.000213685
NSP12(P323L)	8.78563e-05
NSP3(V1603A)		0.00309515
NSP10(G121S)	0.00466691
Spike(V62L)		0.0387787
NSP3(L425P)	0.00466691
NSP1(H83Y)		0.00922851
NSP3(L689F)	0.0404671
NS8(S24L)	4.51237e-15
NSP3(V1522I)	0.0229042
NSP12(N491S)	0.00342553
NSP12(L854H)		0.00309515
NS3(R126S)	0.00929048
N(R203K)	0.000524497
N(P46S)		0.0359061
NSP14(V421A)		0.0122669
NSP2(E201K)	0.00466691
NS3(I118T)		0.0182875
Spike(I1132V)	0.00929048
Spike(N354S)		0.00309515
Spike(D1199Y)	0.00929048
N(M101L)		0.00922851
NSP3(T1275A)	0.00466691
Spike(T478K)	1.00078e-07
NS3(Q57H)	5.28739e-15
NSP12(N198S)		0.00617129
NSP16(S33R)	0.0417519
NSP3(I1683V)	0.00466691
Spike(N1135I)		0.00309515
NSP5(T25I)	0.00929048
NSP13(S10L)		0.00309515
NSP3(S1588L)	0.000324407	1.9289e-06
NSP6(G188S)		0.0182875
NSP4(P371S)	0.0184088
NSP10(K95R)	0.0229042
NSP2(N290S)		0.00309515
NSP2(S196L)	0.00214221
NSP4(L360F)		0.0152865
NSP8(A126V)		0.00922851
NSP2(V230M)	0.00466691
NS3(D22G)	0.00466691
NSP1(E159G)		0.00309515
N(Q409L)		0.0122669
NSP3(T808I)	0.013871
NS8(D35Y)	0.0317688
N(G212S)	0.00929048
NSP2(K276I)		0.00922851
NS3(G251S)		0.0271792
NSP14(A320V)	1.83182e-14
NSP16(A192V)	0.0273574
NSP3(T1250N)		0.0122669
NS3(D222A)		0.00617129
NS3(L140F)	0.00140681	1.49254e-05
NSP13(T416I)		0.00617129
NSP12(G712S)	0.00929048
Spike(T1117I)		4.82779e-05
NSP3(E391D)
NSP15(W86R)		0.00309515
NSP13(R442L)	0.013871
NSP3(A150V)	0.0490015
NSP3(D714Y)	0.00466691
NSP10(Y30N)	0.0184088
NS9c(G50N)	0.000549666
NSP2(C509S)	0.00466691
Spike(C136G)	0.00466691
NSP2(T85I)	7.59763e-11
NSP2(I21V)	1.00078e-07
NS8(D35G)		0.00309515
NSP5(A234T)	0.0273574
Spike(P251H)	0.0184088
NSP5(G143S)		0.00922851
NSP5(L89F)	6.55883e-08
Spike(V1133F)		0.0182875
NSP15(P205L)		0.0182875
NSP5(P241L)	0.0273574
NSP2(S366P)		0.00617129
NSP4(G105S)		0.00617129
NSP6(W97L)	0.00466691
NSP3(V381F)	0.00466691
NSP14(H26Y)
NSP5(G15S)		0.00463064
NSP3(Y1686H)	0.00466691
M(A83T)	0.00929048
NSP14(L192F)		0.00309515
NSP14(V316F)		0.0428481
NSP13(A446S)	0.0317688
NSP6(V26I)		0.00309515
N(W330L)	0.0273574
NSP2(L550R)	0.00466691
Spike(T778I)	0.0447546
NSP13(P504L)	0.000309629
NSP4(W6C)		2.67371e-05
NSP2(P106S)		0.00617129
NSP6(D99G)		0.0122669
Spike(I870V)	3.4388e-06
NS7a(V74F)	0.0229042
Spike(P9L)	0.0273574
N(P365R)		0.00309515
NSP16(R216C)		0.00834352
NSP3(M1788I)		0.0469854
NSP3(K530R)		0.00309515
NSP3(P1200L)		0.0271792
NSP16(V294F)	0.0229042
Spike(S494P)	0.00239665
NS8(W45R)	0.00929048
NSP3(P1787S)	0.0293152
Spike(Y144F)	1.9741e-06
NS7a(S83L)	0.000395411
NSP3(G1466S)		0.00617129
NSP2(V502A)		0.00309515
E(T30I)	8.17744e-06
Spike(V143F)	0.0018652
NSP12(G671C)	0.0273574
NS8(L84S)	0.000265023
NSP3(I441S)	0.00466691
NS3(V202L)	0.0490015
N(T379I)
NSP3(T1022I)
NSP12(A526S)	0.0184088
Spike(Q183H)	0.0184088
NSP12(D618V)		0.00309515
Spike(E484K)	0.00160616
NS9b(K97N)		0.00922851
Spike(T1273I)		0.00309515
M(D3G)		7.18075e-06
NSP2(P129L)	0.0486826
NSP10(A1G)	0.00466691
Spike(Y489H)	0.00466691
NSP3(L761F)	0.0361386
N(V324A)	0.00466691
NSP3(K501E)		0.00309515
NS3(P104L)		0.0416334
NS3(E181V)	0.00466691
NSP4(A87V)		0.0242338
Spike(C1235S)	0.00929048
NSP3(N1918S)		0.00309515
NS7a(C23F)		0.00922851
NSP3(A1262E)	0.0273574
M(H125Y)	0.0243691
Spike(Q239R)		0.00309515
NSP13(K524N)
NSP4(G253R)
NSP14(Y420S)		0.0152865
NSP12(N722D)		0.00617129
NSP3(A1V)		0.00617129
NS9c(L30I)	0.0150172
Spike(H66R)	0.00929048
NSP12(L544H)	0.00929048
NSP4(V32A)		0.00309515
N(S194L)	3.68792e-06
NSP12(K332Q)	0.00466691
NSP1(V106I)	0.0184088
NS3(G172V)	5.27501e-05	0.00966165
NSP3(T428I)		0.00408901
NS3(T9I)	0.0490015
NSP3(E124G)	0.0490015
NSP12(A449V)
NS8(I10V)		0.00922851
Spike(D936H)	0.0034247
NSP16(A199V)		0.0301064
NSP14(R135S)		0.00309515
Spike(N501Y)	0.0184088
NSP3(T577A)		0.00309515
NSP2(T371I)	1.98954e-05
NSP3(F892C)	0.00466691
N(H145Y)	0.0301688	0.000874386
